# KoRV-related retroviruses in diverse Australian and African rodent species

**DOI:** 10.1101/2024.02.25.581998

**Authors:** Joshua A. Hayward, Gilda Tachedjian

**Author notes:** Corresponding Authors &.

## Abstract

The koala retrovirus (KoRV) is a key contributor to the ongoing decline of Australia’s koala population. KoRV has only been found in koalas and its enigmatic origins, as well as that of its close relative, the gibbon ape leukemia virus (GALV), have been a source of enduring debate. Bats and rodents are each proposed as major reservoirs of interspecies transmission with ongoing efforts to identify additional animal hosts of KoRV-related retroviruses. In this study we identified nine rodent species as novel hosts of KoRV-related retroviruses. Included among these hosts are two African rodents, revealing the first appearance of this clade beyond the Australian and Southeast Asian region. One of these African rodents, *Mastomys natalensis*, carries an endogenous KoRV-related retrovirus that is fully intact and potentially still infectious. Our findings suggest that rodents are the major carriers of KoRV-related retroviruses, with a potential point of origin in Southeast Asia.
