## Supplementary material for "KoRV-related retroviruses in diverse Australian and African rodent species": SI Tables 1-3

### Sheet: SI Table 1
	SI Table 1. Australian native bat species sequence read archives (SRA) searched for KoRV-related retrovirus sequences.
	Bats
	Family	Species	SRA exist?	Hits?	A SRX GenBank Accessions		Family	Species	SRA exist?	Hits?	A SRX GenBank Accessions
	Pteropodidae						Miniopteridae
		Dobsonia magna	n					Miniopterus australis	n
		Macroglossus minimus	y	n				Miniopterus orianae	y	n
		Syconycteris australis	n				Vespertilionidae
		Nyctimene cephalotes	n					Chalinolobus dwyeri	n
		Nyctimene robinsoni	n					Chalinolobus gouldii	y	n
		Pteropus alecto	y		Known host			Chalinolobus morio	n
		Pteropus conspicillatus	y	n				Chalinolobus nigrogriseus	n
		Pteropus macrotis	n					Chalinolobus picatus	n
		Pteropus natalis	n					Falsistrellus mackenziei	n
		Pteropus poliocephalus	y		Known host			Falsistrellus tasmaniensis	n
		Pteropus scapulatus	y	n				Murina florium	n
	Megadermatidae							Myotis macropus	n
		Macroderma gigas	y	n				Nyctophilus arnhemensis	n
	Rhinolophidae							Nyctophilus bifax	n
		Rhinolophus megaphyllus	n					Nyctophilus geoffroyi	n
		Rhinolophus robertsi	n					Nyctophilus gouldi	n
	Hipposideridae							Nyctophilus howensis	n
		Hipposideros ater	n					Nyctophilus sherrini	n
		Hipposideros cervinus	y	n				Nyctophilus daedalus	n
		Hipposideros diadema	y	n				Nyctophilus major	n
		Hipposideros inornatus	n					Nyctophilus corbeni	n
		Doryrhina semoni	n					Nyctophilus walkeri	n
		Doryrhina stenotis	n					Nyctophilus holtorum	n
	Rhinonycteridae							Phoniscus papuensis	n
		Rhinonicteris aurantia	y	n				Pipistrellus adamsi	n
	Emballonuridae							Pipistrellus murrayi	n
		Saccolaimus flaviventris	n					Pipistrellus westralis	n
		Saccolaimus mixtus	n					Scoteanax rueppellii	n
		Saccolaimus saccolaimus	n					Scotorepens balstoni	n
		Taphozous australis	n					Scotorepens greyii	n
		Taphozous georgianus	n					Scotorepens orion	n
		Taphozous hilli	n					Scotorepens sanborni	n
		Taphozous kapalgensis	n					Vespadelus baverstocki	n
		Taphozous troughtoni	n					Vespadelus caurinus	n
	Molossidae							Vespadelus darlingtoni	n
		Chaerephon jobensis	n					Vespadelus douglasorum	n
		Micronomus norfolkensis	n					Vespadelus finlaysoni	n
		Ozimops lumsdenae	n					Vespadelus pumilus	n
		Ozimops cobourgianus	n					Vespadelus regulus	n
		Ozimops ridei	n					Vespadelus troughtoni	n
		Ozimops halli	n					Vespadelus vulturnus	n
		Ozimops petersi	n
		Ozimops kitcheneri	n
		Ozimops planiceps	n
		Setirostris eleryi	n
		Austronomus australis	n
	Monotremes & Marsupials
	Family	Species	SRA exist?	Hits?	A SRX GenBank Accessions		Family	Species	SRA exist?	Hits?	A SRX GenBank Accessions
	Monotremata						Phascolarctidae
	Ornithorhynchidae							Phascolarctos cinereus	y		Known host
		Ornithorhynchus anatinus	y	n			Phalangeridae
	Tachyglossidae							Phalanger mimicus	y	n
		Tachyglossus aculeatus	y	n				Spilocuscus maculatus	y	n
	Marsupialia							Trichosurus arnhemensis	n
	Thylacinidae							Trichosurus caninus	n
		Thylacinus cynocephalus	y	n				Trichosurus cunninghami	n
	Dasyuridae							Trichosurus vulpecula	y	n
		Sarcophilus harrisii	y	n				Trichosurus johnstonii	n
		Antechinus adustus	n					Wyulda squamicaudata	y	n
		Antechinus agilis	y	n			Burramyidae
		Antechinus bellus	y	n				Burramys parvus	y	n
		Antechinus flavipes	y	n				Cercartetus caudatus	y	n
		Antechinus godmani	y	n				Cercartetus concinnus	y	n
		Antechinus leo	y	n				Cercartetus lepidus	y	n
		Antechinus minimus	y	n				Cercartetus nanus	y	n
		Antechinus stuartii	y	n			Tarsipedidae
		Antechinus subtropicus	n					Tarsipes rostratus	y	n
		Antechinus swainsonii	y	n			Petauridae
		Dasycercus blythi	y	n				Dactylopsila trivirgata	y	n
		Dasycercus cristicauda	y	n				Gymnobelideus leadbeateri	y	n
		Dasykaluta rosamondae	y	n				Petaurus australis	y	n
		Dasyuroides byrnei	y	n				Petaurus breviceps	y	n
		Dasyurus geoffroii	y	n				Petaurus gracilis	y	n
		Dasyurus hallucatus	y	n				Petaurus norfolcensis	y	n
		Dasyurus maculatus	y	n			Pseudocheiridae
		Dasyurus viverrinus	y	n				Hemibelideus lemuroides	y	n
		Ningaui ridei	y	n				Petauroides volans	y	n
		Ningaui timealeyi	y	n				Petropseudes dahli	y	n
		Ningaui yvonneae	y	n				Pseudocheirus peregrinus	y	n
		Parantechinus apicalis	y	n				Pseudocheirus (peregrinus) occidentalis	y	n
		Phascogale calura	y	n				Pseudochirops archeri	y	n
		Phascogale tapoatafa	y	n				Pseudochirulus cinereus	y	n
		Phascogale (tapoatafa) pirata	n					Pseudochirulus herbertensis	n
		Antechinomys laniger	y	n			Acrobatidae
		Planigale gilesi	y	n				Acrobates pygmaeus	y	n
		Planigale ingrami	y	n			Hypsiprymnodontidae
		Planigale maculata	y	n				Hypsiprymnodon moschatus	y	n
		Planigale tenuirostris	y	n			Potoroidae
		Pseudantechinus bilarni	y	n				Aepyprymnus rufescens	y	n
		Pseudantechinus macdonnellensis	y	n				Bettongia gaimardi	y	n
		Pseudantechinus mimulus	y	n				Bettongia lesueur	y	n
		Pseudantechinus ningbing	y	n				Bettongia penicillata	y	n
		Pseudantechinus roryi	y	n				Bettongia tropica	y	n
		Pseudantechinus woolleyae	y	n				Bettongia pusilla	n
		Sminthopsis crassicaudata	y	n				Caloprymnus campestris	y	n
		Sminthopsis bindi	y	n				Potorous gilbertii	y	n
		Sminthopsis butleri	n					Potorous longipes	y	n
		Sminthopsis douglasi	n					Potorous platyops	n
		Sminthopsis macroura	y	n				Potorous tridactylus	y	n
		Sminthopsis virginiae	y	n			Macropodidae
		Sminthopsis granulipes	y	n				Dendrolagus bennettianus	n
		Sminthopsis aitkeni	y	n				Dendrolagus lumholtzi	n
		Sminthopsis griseoventer	y	n				Lagorchestes asomatus	n
		Sminthopsis boullangerensis	y	n				Lagorchestes conspicillatus	y	n
		Sminthopsis longicaudata	y	n				Lagorchestes hirsutus	y	n
		Sminthopsis archeri	n					Lagorchestes leporides	n
		Sminthopsis dolichura	y	n				Lagostrophus fasciatus	n
		Sminthopsis fuliginosus	n					Macropus fuliginosus	y	n
		Sminthopsis gilberti	y	n				Macropus giganteus	y	n
		Sminthopsis leucopus	y	n				Notamacropus agilis	y	n
		Sminthopsis murina	y	n				Notamacropus dorsalis	n
		Sminthopsis hirtipes	y	n				Notamacropus eugenii	y	n
		Sminthopsis ooldea	y	n				Notamacropus greyi	n
		Sminthopsis psammophila	y	n				Notamacropus irma	y	n
		Sminthopsis youngsoni	y	n				Notamacropus parma	y	n
	Myrmecobiidae							Notamacropus parryi	n
		Myrmecobius fasciatus	y	n				Notamacropus rufogriseus	y	n
	Chaeropodidae							Onychogalea fraenata	n
		Chaeropus ecaudatus	n					Onychogalea lunata	n
	Peroryctidae							Onychogalea unguifera	n
		Echymipera rufescens	n					Osphranter antilopinus	n
	Peramelidae							Osphranter bernardus	y	n
		Isoodon auratus	y	n				Osphranter robustus	y	n
		Isoodon macrourus	y	n				Osphranter rufus	y	n
		Isoodon obesulus	y	n				Petrogale assimilis	y	n
		Perameles bougainville	y	n				Petrogale brachyotis	y	n
		Perameles eremiana	n					Petrogale burbidgei	y	n
		Perameles gunnii	n					Petrogale coenensis	y	n
		Perameles nasuta	y	n				Petrogale concinna	y	n
	Thylacomyidae							Petrogale godmani	y	n
		Macrotis lagotis	y	n				Petrogale herberti	y	n
		Macrotis leucura	n					Petrogale inornata	y	n
	Notoryctidae							Petrogale lateralis	y	n
		Notoryctes caurinus	n					Petrogale purpureicollis	y	n
		Notoryctes typhlops	y	n				Petrogale mareeba	y	n
	Vombatidae							Petrogale penicillata	y	n
		Lasiorhinus krefftii	n					Petrogale persephone	y	n
		Lasiorhinus latifrons	n					Petrogale rothschildi	y	n
		Vombatus ursinus	y	n				Petrogale sharmani	y	n
								Petrogale xanthopus	y	n
								Setonix brachyurus	y	n
								Thylogale billardierii	y	n
								Thylogale stigmatica	n
								Thylogale thetis	y	n
								Wallabia bicolor	y	n
	Rodents
	Family	Species	SRA exist?	Hits?	A SRX GenBank Accessions		Family	Species	SRA exist?	Hits?	A SRX GenBank Accessions
	Muridae							Pseudomys delicatulus	y	y	SRX11072703
		Conilurus albipes	y	n							SRX11072702
		Conilurus penicillatus	y	n							SRX11057250
		Hydromys chrysogaster	y	n							SRX10921812
		Leggadina forresti	y	n							SRX10921811
		Leggadina lakedownensis	y	n				Pseudomys desertor	y	n
		Leporillus apicalis	y	n				Pseudomys fieldi	y	n
		Leporillus conditor	y					Pseudomys fumeus	y	n
		Mastacomys fuscus	y	y	SRX11072735			Pseudomys glaucus	n
					SRX10921840			Pseudomys gouldi	n
					SRX10921839			Pseudomys gracilicaudatus	y	n
					SRX10229751			Pseudomys hermannsburgensis	y	n
					SRX8933290			Pseudomys higginsi	y	n
		Melomys burtoni	y		Known host			Pseudomys johnsoni	y	y	SRX10921824
		Melomys capensis	y	n				Pseudomys laborifex	n
		Melomys cervinipes	y	n				Pseudomys nanus	y	n
		Melomys rubicola	y	n				Pseudomys novaehollandiae	y	n
		Mesembriomys gouldi	y	n				Pseudomys occidentalis	y	n
		Mesembriomys macrurus	y	n				Pseudomys oralis	y	n
		Notomys alexis	y	n				Pseudomys pilligaensis	n
		Notomys amplus	y	n				Pseudomys patrius	y	n
		Notomys aquilo	y	n				Pseudomys shortridgei	y	y	SRX11072725
		Notomys cervinus	y	n							SRX11072727
		Notomys fuscus	y	n							SRX10921831
		Notomys longicaudatus	y	n							SRX10921832
		Notomys macrotis	y	n				Uromys caudimaculatus	y	n
		Notomys mitchelli	n					Uromys hadrourus	n
		Notomys mordax	n					Xeromys myoides	n
		Notomys robustus	n					Zyzomys argurus	y	y	SRX10921833
		Pogonomys mollipilosus	n					Zyzomys maini	y	n
		Pseudomys apodemoides	y	y	SRX11072696			Zyzomys palatalis	y	n
					SRX10921805			Zyzomys pedunculatus	y	n
		Pseudomys australis	y	n				Zyzomys woodwardi	y	n
		Pseudomys bolami	y	y	SRX11072699			Rattus colletti	n
					SRX11072698			Rattus fuscipes	y	n
					SRX10921807			Rattus leucopus	n
		Pseudomys calabyi	y	n				Rattus lutreolus	y	n
		Pseudomys chapmani	y	n				Rattus sordidus	n
								Rattus tunneyi	n
								Rattus villosissimus	n
	Other Eurtherian Mammals
	Family	Species	SRA exist?	Hits?	A SRX GenBank Accessions
	Carnivora
		Canis familiaris dingo	y	n
		Canis lupus dingo	y	n
	Balaenidae
		Eubalaena australis	y	n
	Balaenopteridae
		Megaptera novaeangliae	y	n
	Delphinidae
		Tursiops truncatus	y	n
		Globicephala macrorhynchus	y	n
	Otariidae
		Neophoca cinerea	y	n
		Arctocephalus forsteri	y	n
	A For non-novel hosts already known to host KoRV-related retroviruses, SRA are omitted.

### Sheet: SI Table 2
	SI Table 2. Search results of mammalian genomes
		Search Taxa		Hits?		Notes
	Primates
		Homo		N
		Pan		N
		Ponginae		N
		Gorilla		N
		Hylobatidae		N
		Cercopithecoidea		N
		Platyrrhini		N
		Tarsiiformes		N
		Lemuriformes		N
	Laurasiatheria
		Chiroptera		Y
		Certartiodactyla		N
		Perissodactyla		N
		Pholidota		Y
		Carnivora		Y
		Eulipotyphla		Y
	Euarchontoglires
		Rodentia		Y
		Lagomorpha		Y
		Scandentia		Y
		Dermoptera		Y
	Xenarthra
		Xenarthra		N
	Afrotheria
		Sirenia		N
		Hyracoidea		N
		Proboscidea		N
		Tubulidentata		N
		Macroscelidea		N
		Tenrecidae		N
		Chrysochloridae		N
	Marsupialia
		Marsupialia		Y		All hits on koala
	Monotremata
		Monotremata		N

### Sheet: SI Table 3
	SI Table 3. GenBank accessions for sequences used in this study
	Retrovirus	Abbreviation	GenBank Accession
	Feline leukemia virus	FeLV	NC_001940
	Flying fox retrovirus 1	FFRV1	MK040728
	Friend murine leukemia virus	Fr-MLV	X02794
	Gibbon ape leukemia virus	GALV	NC_001885
	Gibbon ape leukemia virus strain Brain	GALV strain Brain	KT724049
	Gibbon ape leukemia virus strain Hall’s island	GALV strain Hall’s island	KT724050
	Gibbon ape leukemia virus strain San Franscisco	GALV strain San Franscisco	KT724047
	Gibbon ape leukemia virus strain SEATO	GALV strain SEATO	KT724048
	Gibbon ape leukemia virus strain X	GALV strain X	GLU60065
	Hipposideros larvartus gammaretrovirus	HlGRV	MN413613
	Hervey pteropid gammaretrovirus	HPG	MN413610
	Koala retrovirus subtype A	KoRV-A	AF151794
	Koala retrovirus subtype A	KoRV-A	KP792565
	Koala retrovirus subtype B	KoRV-B	KC779547
	Koala retrovirus subtype B	KoRV-B	NC_021704
	Koala retrovirus subtype C	KoRV-C	AB828005
	Koala retrovirus subtype C	KoRV-C	KP792564
	Koala retrovirus subtype D	KoRV-D	AB828004
	Koala retrovirus subtype E	KoRV-E	KU533853
	Koala retrovirus subtype F	KoRV-F	KU533852
	Koala retrovirus subtype J-B	KoRV-J-B	AB822553
	Moloney murine leukemia virus	M-MLV	AF033811
	Mus caroli endogenous retrovirus	McERV	KC460271
	Mus dunni endogenous retrovirus	MDEV	AF053745
	Melomys woolly monkey virus	Melomys WMV	KX059700
	Macroglossus minimus gammaretrovirus	MmGRV	MN413611
	Mus spretus endogenous retrovirus	MSEV	CT990572
	Porcine endogenous retrovirus A	PERV-A	AY099323
	Porcine endogenous retrovirus B	PERV-B	HQ540595
	Porcine endogenous retrovirus C	PERV-C	HM159246
	Rhabdomyelosarcoma-derived retrovirus 114	RD114	NC_009889
	Reticuloendotheliosis virus	REV	AY842951
	Rhinolophus ferrumequinum retrovirus	RfRV	JQ303225
	Rhinolophus hipposideros gammaretrovirus	RhGRV	MN413614
	Syconycteris australis gammaretrovirus	SaGRV	MN413612
	Woolly monkey simian sarcoma virus	WMV SSAV	KT724051
	PiT-1 (SLC20A1) sequence from species	Common name	GenBank / Uniprot Accession
	Homo sapiens	Human	Uniprot: Q8WUM9
	Mastomys coucha	Southern multimammate mouse	XM_031371865
	Mastacomys fuscus	Broad-toothed mouse	SRX11072735 SRX10921840 SRX10921839 SRX10229751 SRX8933290
	Mastomys natalensis	Natal multimammate mouse	SRX3181817
	Melomys burtoni	Grassland melomys	SRX11072736
	Mus musculus	House mouse	Uniprot: Q61609
	Phascolarctos cinereus	Koala	XM_020963641
	Praomys delectorum	Delectable soft-furred mouse	JADRCD010133170.1 JADRCD010210992.1 JADRCD010088995.1
	Pseudomys apodemoides	Silky mouse	SRX11072696 SRX10921805
	Pseudomys bolami	Bolam’s mouse	SRX11072699 SRX11072698 SRX10921807
	Pseudomys delicatulus	Little native mouse	SRX11072703 SRX11072702 SRX11057250 SRX10921812 SRX10921811
	Pseudomys johnsoni	Central pebble-mound mouse	SRX10921824
	Pseudomys shortridgei	Heath mouse	SRX11072725 SRX11072727 SRX10921831 SRX10921832
	Rattus norvegicus	Brown rat	Uniprot: Q9JJP0
	Zyzomys argurus	Common rock rat	SRX10921833
